# Innovative GenExpA software for selecting suitable reference genes for reliable normalization of gene expression in melanoma

**DOI:** 10.1101/2021.05.10.443386

**Authors:** Dorota Hoja-Łukowicz, Dawid Maciążek, Piotr Kościelniak, Marcelina E. Janik

**Affiliations:** Institute of Zoology and Biomedical Research, Jagiellonian University, Gronostajowa 9, 30-387 Krakow, Poland; Smoluchowski Institute of Physics, Jagiellonian University, Łojasiewicza 11, 30-348 Krakow, Poland; Institute of Mathematics, Jagiellonian University, Łojasiewicza 6, 30-348 Kraków, Poland

**Keywords:** *B4GALT*, gene stability, melanoma, NormFinder, RT-qPCR

## Abstract

The algorithms commonly used to select the best stable reference gene in RT-qPCR data analysis have their limitations. We showed that simple selection of the reference gene or pair of genes with the lowest stability value from the pool of potential reference genes - a commonly used approach - is not sufficient to accurately and reliably normalize the target gene transcript and can lead to biologically incorrect conclusions. For reliable assessment of changes in a target gene expression level, we propose our innovative GenExpA software, which works in a manner independent of the experimental model and the normalizer used. GenExpA software selects the best reference by combining the NormFinder algorithm with progressive removal of the least stable gene from the candidate genes in a given experimental model and in the set of daughter models assigned to it. The reliability of references is validated based on the consistency of the statistical analyses of normalized target gene expression levels through all models, described by the coherence score (CS). The use of the CS value imparts a new quality to qPCR analysis because it clarifies how low the stability value of reference must be in order for biologically correct conclusions to be drawn. We tested our method on qPCR data for the *B4GALT* genes family in melanoma, which is characterized by a high mutation rate, and in melanocytes. GenExpA is available at https://github.com/DorotaHojaLukowicz/GenExpA or https://www.sciencemarket.pl/baza-programow-open-source#oferty.

**Highlights:** GenExpA – next-generation software for normalizer selection and validation

The GenExpA tool defines how low the stability value of the reference should be

The GenExpA tool determines the level of gene expression analysis robustness

The GenExpA tool increases the speed of analysis and reduces cost
