## Supplementary material for "Innovative GenExpA software for selecting suitable reference genes for reliable normalization of gene expression in melanoma": Supplementary Table S1.xlsx

### Sheet: mean Ct values
Supplementary Table S1. Input of raw qPCR data for four candidate reference genes (HPRT1, PGK1, RPS23, SNRPA; set 1) and target (B4GALT1–B4GALT7) genes
Gene	Cell line (sample)
	HEMa-LP	Mel202	WM35	WM793	WM266-4
B4GALT1	26.4797458648681	28.9174009958902	26.631061553955	25.9088357289632	27.2938976287841
B4GALT1	26.5777187347412	28.7820466359456	26.7633825937907	26.1848055521647	27.6995620727538
B4GALT1	26.8138230641683	28.9174035390218	26.9348570505778	26.1026674906412	27.8391501108805
B4GALT2	26.7350527445475	26.8232148488362	25.7850386301676	25.4883397420247	26.5143349965413
B4GALT2	26.748571395874	26.6345818837483	25.7093950907389	25.9080492655436	26.6997718811035
B4GALT2	26.9728914896647	26.9422829945882	26.0106709798176	25.9325224558512	26.9700609842935
B4GALT3	25.9038270314534	25.9585844675699	25.3618659973144	25.6928348541259	26.6563752492268
B4GALT3	25.8320509592692	25.8795382181803	25.3131707509358	25.8887996673583	26.8161862691243
B4GALT3	25.9878527323405	26.1367950439453	25.7019437154134	25.9404519399007	26.9384002685547
B4GALT4	26.5321489969889	26.7297795613606	26.4659271240234	25.4996789296468	26.6280377705891
B4GALT4	26.5690377553303	26.5773995717366	26.6218751271565	25.6949005126953	26.7579975128173
B4GALT4	26.7793038686116	26.8815536499023	26.7515627543131	25.8740094502767	26.8788687388102
B4GALT5	25.7928123474121	26.9199542999267	25.6978556315104	25.1949774424235	25.6364885965982
B4GALT5	25.664067586263	27.1294803619385	25.5369319915771	25.6018174489338	25.9051621754964
B4GALT5	25.9470653533935	27.1032663981119	25.9448541005452	25.6772327423095	26.130100886027
B4GALT6	27.1363035837809	28.6880690256754	26.5814501444498	27.5620505015055	26.4968522389729
B4GALT6	27.5396277109782	28.5460815429687	26.5258623758951	27.6635780334472	26.6372502644856
B4GALT6	27.5111274719238	28.8179931640624	26.9471931457519	27.9065602620442	26.8595066070556
B4GALT7	25.7354164123535	26.9070326487223	26.4195117950439	25.5282605489095	26.8089021046956
B4GALT7	25.7279459635416	26.8981418609619	26.3976236979166	25.8320916493733	27.0904801686604
B4GALT7	25.913776397705	27.1222349802653	26.8940703074137	25.9065074920654	27.3018690745035
HPRT1	25.1436023712158	24.5707060496012	23.6853561401367	24.4137032826741	24.2908267974853
HPRT1	25.2075875600179	24.605504989624	23.537971496582	24.6741803487141	24.399922688802
HPRT1	25.3909759521484	24.9117355346679	23.9420350392659	24.8238169352213	24.7686182657877
PGK1	22.6824010213216	20.7925701141357	19.6379483540852	21.1068255106608	19.7071367899576
PGK1	22.3544082641601	20.5172799428304	19.9522291819254	21.1127936045328	19.2807591756184
PGK1	22.7334308624267	21.2537326812743	20.0601539611816	21.4507528940836	19.7111784617106
RPS23	27.5312531789143	29.3546695709228	27.5842653910318	30.878890355428	27.7563501993815
RPS23	27.3798904418945	29.1782468159993	27.7623736063639	31.1810824076334	27.9083099365234
RPS23	27.610501607259	29.5741793314616	28.0175539652506	31.3726946512858	28.0365390777587
SNRPA	23.9985186258952	21.2881539662679	20.0369841257731	22.0176684061686	20.9852180480957
SNRPA	23.8206068674723	21.1090552012125	20.7836939493815	22.1424605051677	21.2416407267252
SNRPA	24.1810805002848	21.3244686126708	20.5739987691244	22.3253504435221	20.8820501963298
