## Supplementary material for "Innovative GenExpA software for selecting suitable reference genes for reliable normalization of gene expression in melanoma": Supplementary Table S2.xlsx

### Sheet: combined_input_quanta_4ref.gen.
Supplementary Table 2. Input of quantified qPCR data for four candidate reference genes (set 1)
Gene	Cell line (sample)
	HEMa-LP	Mel202	WM35	WM793	WM266-4
HPRT1	191.442	275.460	482.953	304.142	328.906
HPRT1	183.800	270.157	530.460	258.003	307.152
HPRT1	163.577	221.739	410.337	234.859	244.202
RPS23	377.956	122.791	366.214	48.017	329.044
RPS23	414.931	136.864	327.999	39.850	299.566
RPS23	359.887	107.161	281.943	35.459	276.691
PGK1	375.435	1287.361	2743.984	1037.895	2593.376
PGK1	461.917	1550.593	2415.828	1038.193	3367.796
PGK1	365.517	941.045	2038.63	833.33	2560.424
SNRPA	371.066	2084.928	4950.248	1310.317	2536.647
SNRPA	416.021	2391.275	2875.824	1209.579	2146.655
SNRPA	330.874	2036.468	3283.542	1077.121	2880.001
