## Supplementary material for "Innovative GenExpA software for selecting suitable reference genes for reliable normalization of gene expression in melanoma": Supplementary Table S6.xlsx

### Sheet: combined_input_quanta_5ref.gen.
Supplementary Table S6. Input of quantified qPCR data for five candidate reference genes
Genes	Cell line (sample)
	HEMa-LP	Mel202	WM35	WM793	WM266-4
HPRT1	191.442	275.460	482.954	304.142	328.906
HPRT1	183.800	270.158	530.461	258.003	307.152
HPRT1	163.578	221.739	410.337	234.859	244.202
GUSB	211.686	150.501	152.636	272.975	383.430
GUSB	211.413	154.240	158.953	232.516	333.772
GUSB	186.289	123.111	117.794	210.258	297.526
RPS23	377.956	122.791	366.214	48.018	329.044
RPS23	414.931	136.865	327.999	39.850	299.567
RPS23	359.887	107.162	281.943	35.459	276.691
PGK1	375.436	1287.361	2743.985	1037.896	2593.377
PGK1	461.917	1550.593	2415.829	1038.194	3367.796
PGK1	365.517	941.045	2038.630	833.330	2560.424
SNRPA	371.066	2084.929	4950.249	1310.317	2536.647
SNRPA	416.021	2391.275	2875.824	1209.579	2146.656
SNRPA	330.874	2036.468	3283.542	1077.122	2880.001
